# The Chromatin Landscape of Pathogenic Transcriptional Cell States in Rheumatoid Arthritis

**DOI:** 10.1101/2023.04.07.536026

**Authors:** Kathryn Weinand, Saori Sakaue, Aparna Nathan, Anna Helena Jonsson, Fan Zhang, Gerald F. M. Watts, Zhu Zhu, Accelerating Medicines Partnership Program: 5 Rheumatoid Arthritis and Systemic Lupus Erythematosus (AMP RA/SLE) Network, Deepak A. Rao, Jennifer H. Anolik, Michael B. Brenner, Laura T. Donlin, Kevin Wei, Soumya Raychaudhuri

## Abstract

Synovial tissue inflammation is the hallmark of rheumatoid arthritis (RA). Recent work has identified prominent pathogenic cell states in inflamed RA synovial tissue, such as T peripheral helper cells; however, the epigenetic regulation of these states has yet to be defined. We measured genome-wide open chromatin at single cell resolution from 30 synovial tissue samples, including 12 samples with transcriptional data in multimodal experiments. We identified 24 chromatin classes and predicted their associated transcription factors, including a *CD8*+ *GZMK*+ class associated with EOMES and a lining fibroblast class associated with AP-1. By integrating an RA tissue transcriptional atlas, we found that the chromatin classes represented ‘superstates’ corresponding to multiple transcriptional cell states. Finally, we demonstrated the utility of this RA tissue chromatin atlas through the associations between disease phenotypes and chromatin class abundance as well as the nomination of classes mediating the effects of putatively causal RA genetic variants.
