## Supplementary Tables for "The Chromatin Landscape of Pathogenic Transcriptional Cell States in Rheumatoid Arthritis"

### Sheet: Table S1
Supplementary Table S1. Datasets used in this study. BWH: Brigham and Women’s Hospital, Boston, MA. HSS: Hospital for Special Surgery Research Institute, New York, NY
Experiment Type	Number of samples	Average Age (years)	Number of Females	Number of CCP positive	Number of CCP negative	RA	OA	Sites	ATAC	RNA	Surface Protein
scATAC-seq	18	65.3333	17	13	1	14	4	7 AMP-RA sites	X
Multiome	12	59.9417	10	5	4	11	1	BWH & HSS	X	X
CITE-seq	82	57	59	54	13	73	9	7 AMP-RA sites		X	X

### Sheet: Table S2
Supplementary Table S2. CD4/CD8 promoter peak accessibility in cells across T cell chromatin classes.
Cell counts	Lineage promoter peak status
Class	CD8A+ CD4-	double positive or negative	CD8A- CD4+
TA-0	1526	5763	84
TA-1	391	5584	593
TA-2	120	3645	601
TA-3	35	2847	211
TA-4	319	1421	28

### Sheet: Table S3
Supplementary Table S3. Logistic regression model relating promoter peak openness to CD4/CD8A promoter peak accessibility status (1 if CD4+ CD8A-; -1 if CD4- CD8A+; 0 otherwise). We controlled for chromatin class, donor, and read depth. A positive lineage beta depicted CD4 association while a negative lineage beta showed CD8A association. Results with Likelihood Ratio Test (LRT) FDR < 0.2 shown.
Peak	Gene	lineage_beta	LRT_pval	LRT_padj
chr12:6789386-6789586	CD4	30.1924	0	0
chr2:127884858-127885058	AMMECR1L	0.870919	9.79912e-06	0.00891883
chrX:16123309-16123509	GRPR	0.468001	0.000730325	0.15347
chr7:139829095-139829295	TBXAS1	0.445955	0.000895526	0.172605
chr8:78805409-78805609	IL7	0.432965	2.32757e-05	0.017333
chr9:14993187-14993387	CLCN3P1	0.358466	1.93181e-05	0.0158244
chr8:11865526-11865726	CTSB	0.344467	0.000296443	0.099115
chr16:566879-567079	NHLRC4	0.313532	2.84762e-05	0.018661
chr5:1295047-1295247	TERT	0.305769	4.59282e-06	0.00537459
chr1:209651329-209651529	LAMB3	0.298492	0.000678508	0.15347
chr11:86672304-86672504	ME3	0.264846	0.000930548	0.175232
chr1:14924017-14924217	KAZN	0.25679	0.000309421	0.101385
chr1:212950382-212950582	VASH2	0.2477	0.00106505	0.191744
chr10:4826073-4826273	AKR1E2	0.243888	0.000284518	0.0971095
chr5:55978070-55978270	IL6ST	0.234995	0.000169881	0.0647248
chr8:1823721-1823921	KBTBD11-OT1	0.233522	0.000649563	0.15347
chr9:128094438-128094638	SLC25A25	0.232479	0.000115945	0.0513386
chr13:109786543-109786743	IRS2	0.228906	1.64717e-07	0.000337319
chr19:1860147-1860347	KLF16	0.228057	0.000464477	0.136976
chr4:86594169-86594369	MAPK10	0.227397	4.31021e-05	0.0261534
chr2:109614054-109614254	SEPT10	0.223569	2.57875e-05	0.0183685
chr22:37019598-37019798	TST	0.207975	0.000144013	0.0589839
chr13:36346319-36346519	SPART	0.192751	0.000175617	0.0653894
chr4:122922514-122922714	NUDT6	0.191086	0.00103058	0.1876
chr5:8457470-8457670	MIR4458HG	0.176533	0.00055953	0.148682
chr15:33194760-33194960	FMN1	0.167429	0.000468209	0.136976
chr2:207166170-207166370	KLF7	0.163964	8.45912e-05	0.0407605
chr9:110048537-110048737	PALM2-AKAP2	0.16158	0.000112008	0.0509729
chr2:219387919-219388119	DNPEP	0.12456	0.000739561	0.15347
chr8:60516801-60517001	RAB2A	-0.121588	0.000723569	0.15347
chr1:89994979-89995179	ZNF326	-0.121878	0.000673871	0.15347
chr8:93740985-93741185	RBM12B	-0.123314	0.000584735	0.152059
chr16:425432-425632	RAB11FIP3	-0.127282	0.000688336	0.15347
chr12:31959263-31959463	KIAA1551	-0.127496	0.000522604	0.147618
chr11:537252-537452	HRAS	-0.12888	0.000670056	0.15347
chr7:32490319-32490519	LSM5	-0.129884	0.000555398	0.148682
chr12:10213365-10213565	GABARAPL1	-0.130973	0.000948141	0.176516
chr2:3377837-3378037	EIPR1	-0.137551	0.00014766	0.0590027
chr20:24949014-24949214	CST7	-0.137893	0.000330848	0.10628
chr6:28081018-28081218	ZNF165	-0.137924	0.000656967	0.15347
chr12:48925466-48925666	FKBP11	-0.139004	0.000918382	0.174952
chr3:114290946-114291146	TIGIT	-0.142439	0.000869552	0.170871
chr11:65639673-65639873	SIPA1	-0.147223	0.000674731	0.15347
chr7:954565-954765	ADAP1	-0.151091	0.00101049	0.186009
chr15:40405602-40405802	IVD	-0.151651	4.51372e-05	0.0264101
chr1:35577715-35577915	TFAP2E	-0.154926	0.000627107	0.15347
chr8:66432342-66432542	ADHFE1	-0.157671	0.000494765	0.142206
chr3:27722255-27722455	EOMES	-0.165502	0.000447663	0.135816
chr17:8079360-8079560	ALOX12B	-0.165574	0.000550887	0.148682
chr3:49554340-49554540	BSN	-0.166257	0.000158456	0.0618092
chr9:95509237-95509437	PTCH1	-0.170989	0.000733421	0.15347
chr11:66257199-66257399	KLC2	-0.174456	1.36347e-05	0.0117567
chr2:95159356-95159556	ZNF514	-0.175897	0.00074672	0.15347
chr11:108498363-108498563	KDELC2	-0.180082	0.00113017	0.199092
chr8:54022314-54022514	TCEA1	-0.182889	1.15303e-06	0.00171728
chr11:117828699-117828899	FXYD2	-0.188342	5.53766e-05	0.0302412
chr2:165794627-165794827	GALNT3	-0.19061	0.000668241	0.15347
chr5:146878661-146878861	PPP2R2B	-0.194725	0.00020655	0.0751979
chr4:82798780-82798980	SCD5	-0.198146	7.01294e-05	0.0355534
chr12:10750205-10750405	LINC02366	-0.200924	0.000738828	0.15347
chr19:3786228-3786428	MATK	-0.205552	0.0010878	0.193712
chr8:125951214-125951414	LINC00861	-0.205797	0.000104809	0.0490594
chr1:153775279-153775479	SLC27A3	-0.206532	0.000395857	0.122364
chr1:9687328-9687528	PIK3CD	-0.210594	2.83689e-05	0.018661
chr6:46170910-46171110	ENPP5	-0.220623	0.000133066	0.0560233
chr6:107489854-107490054	SOBP	-0.223157	0.000133364	0.0560233
chr16:10877027-10877227	CIITA	-0.224532	7.15657e-07	0.00117246
chr14:24634266-24634466	GZMB	-0.22584	5.26002e-05	0.0297155
chr12:6772326-6772526	LAG3	-0.226682	0.000346866	0.109283
chr12:122227507-122227707	DIABLO	-0.239589	1.40331e-06	0.00191587
chr16:67326806-67327006	KCTD19	-0.258267	0.000839847	0.167795
chr14:64448390-64448590	MTHFD1	-0.258692	0.000876102	0.170871
chr7:118214508-118214708	ANKRD7	-0.261623	3.29522e-05	0.0207637
chr2:169733751-169733951	KLHL23	-0.265821	7.80184e-06	0.00751868
chr17:49209068-49209268	GNGT2	-0.303584	5.7645e-05	0.0304644
chr12:52041914-52042114	NR4A1	-0.313938	0.000562673	0.148682
chr4:121216527-121216727	TNIP3	-0.322267	0.000763605	0.154446
chr2:230877807-230878007	ITM2C	-0.322893	1.84537e-10	4.31895e-07
chr19:43580434-43580634	XRCC1	-0.331582	0.000232529	0.0828159
chr12:14216512-14216712	AC092112.1	-0.343312	2.29426e-05	0.017333
chr6:85449882-85450082	NT5E	-0.352045	0.000749409	0.15347
chr5:1594468-1594668	SDHAP3	-0.36737	2.5745e-12	7.02968e-09
chr12:10723294-10723494	YBX3	-0.371037	6.2806e-07	0.00114328
chr12:10304203-10304403	KLRD1	-0.371848	6.18709e-06	0.00633519
chr2:231393649-231393849	AC017104.1	-0.376038	0.000256431	0.0893852
chr11:122838407-122838607	CRTAM	-0.387094	1.65212e-12	5.41334e-09
chr2:86808430-86808630	CD8A	-0.406087	8.3236e-21	4.54552e-17	*different isoform
chr12:10674051-10674251	STYK1	-0.407089	2.79957e-16	1.14663e-12
chr12:126874500-126874700	LINC02372	-0.446055	0.000710882	0.15347
chrX:154542021-154542221	G6PD	-0.523765	5.04728e-06	0.00551264
chr12:53098675-53098875	IGFBP6	-0.573703	2.20627e-06	0.00278041
chr17:83104140-83104340	AC144831.1	-0.589481	7.16145e-05	0.0355534
chr2:86790870-86791070	CD8A	-30.6849	0	0

### Sheet: Table S4
Supplementary Table S4. Odds ratios (ORs) between RA chromatin class and transcriptional cell state membership. All statistics are calculated within cell types. Multiple hypothesis test correction via FDR.
Cell Type	Chromatin Class	Transcriptional Cell State	OR	P-value	Adjusted P-value	95% Confidence Interval
T cells	TA-0: CD8+ GZMK+	T-0: CD4+ IL7R+ memory	0.295381	6.77146e-42	5.41717e-41	0.23973	0.361264
T cells	TA-0: CD8+ GZMK+	T-1: CD4+ CD161+ memory	0.131525	5.05294e-52	4.33109e-51	0.0899296	0.186578
T cells	TA-0: CD8+ GZMK+	T-10: CD4+ OX40+NR3C1+	0.130651	7.8923e-19	2.55966e-18	0.0641447	0.23918
T cells	TA-0: CD8+ GZMK+	T-11: CD4+ CD146+ memory	0.145086	2.72968e-20	9.63417e-20	0.0779715	0.248909
T cells	TA-0: CD8+ GZMK+	T-12: CD4+ GNLY+	0.682097	0.233673	0.259636	0.357863	1.22407
T cells	TA-0: CD8+ GZMK+	T-13: CD8+ GZMK/B+ memory	12.0258	5.08633e-179	3.0518e-177	9.89741	14.692
T cells	TA-0: CD8+ GZMK+	T-14: CD8+ GZMK+ memory	10.7371	2.49919e-126	5.99805e-125	8.60687	13.4862
T cells	TA-0: CD8+ GZMK+	T-15: CD8+ GZMB+/TEMRA	1.85088	0.000531975	0.000862662	1.29044	2.64003
T cells	TA-0: CD8+ GZMK+	T-16: CD8+ CD45ROlow/naive	0.806219	0.20414	0.232437	0.5683	1.126
T cells	TA-0: CD8+ GZMK+	T-17: CD8+ activated/NK-like	1.62758	0.27116	0.298525	0.659196	3.82127
T cells	TA-0: CD8+ GZMK+	T-18: Proliferating	3.38165	1.64259e-10	3.94222e-10	2.2996	4.99738
T cells	TA-0: CD8+ GZMK+	T-19: MT-high (low quality)	2.66784	1.09845e-10	2.69009e-10	1.96751	3.61746
T cells	TA-0: CD8+ GZMK+	T-2: CD4+ IL7R+CCR5+ memory	0.432974	5.5175e-13	1.53977e-12	0.334211	0.554873
T cells	TA-0: CD8+ GZMK+	T-20: CD38+	2.52572	1.73095e-08	3.70919e-08	1.8209	3.50107
T cells	TA-0: CD8+ GZMK+	T-21: Innate-like	0.178944	4.87437e-14	1.42665e-13	0.0933062	0.314553
T cells	TA-0: CD8+ GZMK+	T-22: Vdelta1	7.14804	1.94363e-39	1.37198e-38	5.18126	9.98382
T cells	TA-0: CD8+ GZMK+	T-23: Vdelta2	0.565057	0.0125647	0.0177384	0.342369	0.896543
T cells	TA-0: CD8+ GZMK+	T-3: CD4+ Tfh/Tph	0.0752215	1.85285e-91	2.22342e-90	0.0499052	0.109275
T cells	TA-0: CD8+ GZMK+	T-4: CD4+ naive	0.268062	3.97178e-12	1.03612e-11	0.16593	0.414247
T cells	TA-0: CD8+ GZMK+	T-5: CD4+ GZMK+ memory	10.8049	1.31265e-118	2.6253e-117	8.58642	13.6991
T cells	TA-0: CD8+ GZMK+	T-6: CD4+ memory	1.02258	0.883988	0.891416	0.75738	1.36764
T cells	TA-0: CD8+ GZMK+	T-7: CD4+ Tph	0.181623	2.45958e-19	8.43284e-19	0.107337	0.29032
T cells	TA-0: CD8+ GZMK+	T-8: CD4+ CD25-high Treg	0.175656	4.67098e-27	2.33549e-26	0.112851	0.262598
T cells	TA-0: CD8+ GZMK+	T-9: CD4+ CD25-low Treg	0.149707	2.48637e-24	1.02884e-23	0.0873135	0.24149
T cells	TA-1: CD4+ IL7R+	T-0: CD4+ IL7R+ memory	6.4453	8.38302e-157	3.35321e-155	5.56021	7.48579
T cells	TA-1: CD4+ IL7R+	T-1: CD4+ CD161+ memory	6.09245	2.54798e-98	3.82197e-97	5.07334	7.34561
T cells	TA-1: CD4+ IL7R+	T-10: CD4+ OX40+NR3C1+	0.521069	4.01922e-05	7.09274e-05	0.36915	0.723492
T cells	TA-1: CD4+ IL7R+	T-11: CD4+ CD146+ memory	0.825386	0.180345	0.216414	0.620869	1.08875
T cells	TA-1: CD4+ IL7R+	T-12: CD4+ GNLY+	1.15953	0.535004	0.573218	0.69018	1.91451
T cells	TA-1: CD4+ IL7R+	T-13: CD8+ GZMK/B+ memory	0.264247	4.48255e-38	2.98836e-37	0.207159	0.3337
T cells	TA-1: CD4+ IL7R+	T-14: CD8+ GZMK+ memory	0.3272	2.96455e-22	1.07802e-21	0.251282	0.421288
T cells	TA-1: CD4+ IL7R+	T-15: CD8+ GZMB+/TEMRA	0.421785	3.85782e-05	6.90954e-05	0.261312	0.656866
T cells	TA-1: CD4+ IL7R+	T-16: CD8+ CD45ROlow/naive	2.96909	4.43139e-14	1.32942e-13	2.21328	4.00026
T cells	TA-1: CD4+ IL7R+	T-17: CD8+ activated/NK-like	1.65709	0.215733	0.241944	0.699074	3.8659
T cells	TA-1: CD4+ IL7R+	T-18: Proliferating	0.261182	9.06467e-08	1.81293e-07	0.137649	0.459689
T cells	TA-1: CD4+ IL7R+	T-19: MT-high (low quality)	0.529318	0.000274787	0.000464428	0.362014	0.758609
T cells	TA-1: CD4+ IL7R+	T-2: CD4+ IL7R+CCR5+ memory	5.28369	6.8465e-71	6.8465e-70	4.33701	6.46187
T cells	TA-1: CD4+ IL7R+	T-20: CD38+	0.659931	0.0227999	0.0297391	0.449625	0.95163
T cells	TA-1: CD4+ IL7R+	T-21: Innate-like	1.21819	0.195897	0.228229	0.898567	1.64306
T cells	TA-1: CD4+ IL7R+	T-22: Vdelta1	0.235182	8.02302e-14	2.29229e-13	0.143337	0.368486
T cells	TA-1: CD4+ IL7R+	T-23: Vdelta2	1.56099	0.0144051	0.0198691	1.0783	2.25101
T cells	TA-1: CD4+ IL7R+	T-3: CD4+ Tfh/Tph	0.108735	6.08483e-98	8.11311e-97	0.0808666	0.143616
T cells	TA-1: CD4+ IL7R+	T-4: CD4+ naive	1.57498	0.0006845	0.00108079	1.20403	2.05606
T cells	TA-1: CD4+ IL7R+	T-5: CD4+ GZMK+ memory	0.290085	2.83778e-24	1.13511e-23	0.217812	0.380966
T cells	TA-1: CD4+ IL7R+	T-6: CD4+ memory	1.67504	0.000105587	0.000181006	1.28254	2.18453
T cells	TA-1: CD4+ IL7R+	T-7: CD4+ Tph	0.310362	2.49382e-14	7.6733e-14	0.215597	0.43669
T cells	TA-1: CD4+ IL7R+	T-8: CD4+ CD25-high Treg	0.250955	2.39456e-24	1.02624e-23	0.180294	0.342519
T cells	TA-1: CD4+ IL7R+	T-9: CD4+ CD25-low Treg	0.193008	2.76336e-25	1.2754e-24	0.127467	0.282573
T cells	TA-2: CD4+ PD-1+ TFH/TPH	T-0: CD4+ IL7R+ memory	0.268065	1.95615e-30	1.17369e-29	0.202073	0.350068
T cells	TA-2: CD4+ PD-1+ TFH/TPH	T-1: CD4+ CD161+ memory	0.22207	1.8257e-23	7.06724e-23	0.148849	0.320301
T cells	TA-2: CD4+ PD-1+ TFH/TPH	T-10: CD4+ OX40+NR3C1+	4.4733	3.06262e-25	1.36117e-24	3.38234	5.91036
T cells	TA-2: CD4+ PD-1+ TFH/TPH	T-11: CD4+ CD146+ memory	2.67502	3.89413e-12	1.03612e-11	2.03206	3.50336
T cells	TA-2: CD4+ PD-1+ TFH/TPH	T-12: CD4+ GNLY+	0.204294	0.00145865	0.00224407	0.0410698	0.623901
T cells	TA-2: CD4+ PD-1+ TFH/TPH	T-13: CD8+ GZMK/B+ memory	0.0793532	1.03267e-40	7.74503e-40	0.040658	0.14012
T cells	TA-2: CD4+ PD-1+ TFH/TPH	T-14: CD8+ GZMK+ memory	0.0450535	6.23453e-35	3.9376e-34	0.0145781	0.106186
T cells	TA-2: CD4+ PD-1+ TFH/TPH	T-15: CD8+ GZMB+/TEMRA	0.175183	1.14406e-06	2.21431e-06	0.0558633	0.420314
T cells	TA-2: CD4+ PD-1+ TFH/TPH	T-16: CD8+ CD45ROlow/naive	0.165927	1.31029e-09	3.02374e-09	0.0657198	0.349472
T cells	TA-2: CD4+ PD-1+ TFH/TPH	T-17: CD8+ activated/NK-like	0	0.0157667	0.0215001	0	0.72044
T cells	TA-2: CD4+ PD-1+ TFH/TPH	T-18: Proliferating	0.868434	0.711216	0.735741	0.492545	1.45104
T cells	TA-2: CD4+ PD-1+ TFH/TPH	T-19: MT-high (low quality)	0.53932	0.0101995	0.0149261	0.315474	0.873052
T cells	TA-2: CD4+ PD-1+ TFH/TPH	T-2: CD4+ IL7R+CCR5+ memory	0.138851	7.00483e-26	3.36232e-25	0.0784982	0.22866
T cells	TA-2: CD4+ PD-1+ TFH/TPH	T-20: CD38+	0.633436	0.0726571	0.0908214	0.369039	1.03077
T cells	TA-2: CD4+ PD-1+ TFH/TPH	T-21: Innate-like	0.145189	4.185e-10	9.84706e-10	0.0525242	0.322812
T cells	TA-2: CD4+ PD-1+ TFH/TPH	T-22: Vdelta1	0.169507	1.85434e-09	4.12076e-09	0.0671221	0.357188
T cells	TA-2: CD4+ PD-1+ TFH/TPH	T-23: Vdelta2	0.485713	0.0133211	0.0185875	0.243206	0.884437
T cells	TA-2: CD4+ PD-1+ TFH/TPH	T-3: CD4+ Tfh/Tph	21.7926	0	0	18.4355	25.7779
T cells	TA-2: CD4+ PD-1+ TFH/TPH	T-4: CD4+ naive	0.669741	0.0464187	0.0592579	0.438853	0.990011
T cells	TA-2: CD4+ PD-1+ TFH/TPH	T-5: CD4+ GZMK+ memory	0.0887218	2.73448e-27	1.42669e-26	0.0402295	0.170532
T cells	TA-2: CD4+ PD-1+ TFH/TPH	T-6: CD4+ memory	0.374407	8.98149e-06	1.65812e-05	0.21713	0.608179
T cells	TA-2: CD4+ PD-1+ TFH/TPH	T-7: CD4+ Tph	10.1839	1.31258e-74	1.43191e-73	7.85547	13.2609
T cells	TA-2: CD4+ PD-1+ TFH/TPH	T-8: CD4+ CD25-high Treg	0.635092	0.00323196	0.00484794	0.455311	0.868735
T cells	TA-2: CD4+ PD-1+ TFH/TPH	T-9: CD4+ CD25-low Treg	1.08697	0.5466	0.58046	0.79989	1.45701
T cells	TA-3: CD4+ IKZF2+ Treg	T-0: CD4+ IL7R+ memory	0.525199	1.66806e-09	3.77674e-09	0.415263	0.657895
T cells	TA-3: CD4+ IKZF2+ Treg	T-1: CD4+ CD161+ memory	0.466253	2.6816e-08	5.64548e-08	0.340813	0.626042
T cells	TA-3: CD4+ IKZF2+ Treg	T-10: CD4+ OX40+NR3C1+	2.00186	2.40336e-05	4.36975e-05	1.44517	2.73954
T cells	TA-3: CD4+ IKZF2+ Treg	T-11: CD4+ CD146+ memory	1.47129	0.0200835	0.0264837	1.0566	2.01798
T cells	TA-3: CD4+ IKZF2+ Treg	T-12: CD4+ GNLY+	0.332679	0.0198145	0.0264194	0.0879823	0.894107
T cells	TA-3: CD4+ IKZF2+ Treg	T-13: CD8+ GZMK/B+ memory	0.137443	4.66879e-28	2.54661e-27	0.0792478	0.222901
T cells	TA-3: CD4+ IKZF2+ Treg	T-14: CD8+ GZMK+ memory	0.0542971	1.13468e-28	6.48391e-28	0.0175155	0.127968
T cells	TA-3: CD4+ IKZF2+ Treg	T-15: CD8+ GZMB+/TEMRA	0.255079	9.72671e-05	0.00016916	0.091744	0.572041
T cells	TA-3: CD4+ IKZF2+ Treg	T-16: CD8+ CD45ROlow/naive	0.229666	6.31884e-07	1.24305e-06	0.0974954	0.463326
T cells	TA-3: CD4+ IKZF2+ Treg	T-17: CD8+ activated/NK-like	0.227089	0.164116	0.198929	0.0055293	1.38996
T cells	TA-3: CD4+ IKZF2+ Treg	T-18: Proliferating	0.653427	0.189389	0.222811	0.326055	1.19547
T cells	TA-3: CD4+ IKZF2+ Treg	T-19: MT-high (low quality)	1.02227	0.916647	0.916647	0.654819	1.54417
T cells	TA-3: CD4+ IKZF2+ Treg	T-2: CD4+ IL7R+CCR5+ memory	0.303947	1.16983e-12	3.19046e-12	0.198893	0.447414
T cells	TA-3: CD4+ IKZF2+ Treg	T-20: CD38+	0.374355	0.00103746	0.00161682	0.175395	0.710565
T cells	TA-3: CD4+ IKZF2+ Treg	T-21: Innate-like	0.267081	4.08355e-06	7.65665e-06	0.119913	0.51992
T cells	TA-3: CD4+ IKZF2+ Treg	T-22: Vdelta1	0.173808	4.60418e-08	9.36444e-08	0.0628383	0.38662
T cells	TA-3: CD4+ IKZF2+ Treg	T-23: Vdelta2	1.18481	0.454046	0.490861	0.70948	1.89776
T cells	TA-3: CD4+ IKZF2+ Treg	T-3: CD4+ Tfh/Tph	1.28885	0.00722096	0.0106977	1.06666	1.55069
T cells	TA-3: CD4+ IKZF2+ Treg	T-4: CD4+ naive	2.47818	3.7058e-09	8.08538e-09	1.83768	3.31415
T cells	TA-3: CD4+ IKZF2+ Treg	T-5: CD4+ GZMK+ memory	0.207311	1.57745e-15	4.98143e-15	0.119216	0.337411
T cells	TA-3: CD4+ IKZF2+ Treg	T-6: CD4+ memory	1.10239	0.581986	0.612617	0.757169	1.56931
T cells	TA-3: CD4+ IKZF2+ Treg	T-7: CD4+ Tph	0.777351	0.200943	0.231857	0.523565	1.12252
T cells	TA-3: CD4+ IKZF2+ Treg	T-8: CD4+ CD25-high Treg	15.8547	1.12379e-137	3.37136e-136	12.6061	20.0145
T cells	TA-3: CD4+ IKZF2+ Treg	T-9: CD4+ CD25-low Treg	12.9094	1.10722e-98	1.8981e-97	10.0889	16.5887
T cells	TA-4: CD8+ PRF1+ cytotoxic	T-0: CD4+ IL7R+ memory	0.250463	1.09672e-11	2.74179e-11	0.143939	0.407916
T cells	TA-4: CD8+ PRF1+ cytotoxic	T-1: CD4+ CD161+ memory	1.71896	0.000514989	0.000846557	1.26587	2.30038
T cells	TA-4: CD8+ PRF1+ cytotoxic	T-10: CD4+ OX40+NR3C1+	0.145502	0.00034792	0.000579867	0.0174803	0.535021
T cells	TA-4: CD8+ PRF1+ cytotoxic	T-11: CD4+ CD146+ memory	1.65999	0.0280663	0.0362146	1.02066	2.58501
T cells	TA-4: CD8+ PRF1+ cytotoxic	T-12: CD4+ GNLY+	8.08701	4.35525e-12	1.11198e-11	4.65617	13.6732
T cells	TA-4: CD8+ PRF1+ cytotoxic	T-13: CD8+ GZMK/B+ memory	0.708081	0.0966515	0.118349	0.461025	1.04858
T cells	TA-4: CD8+ PRF1+ cytotoxic	T-14: CD8+ GZMK+ memory	0.871785	0.616553	0.643359	0.551993	1.32131
T cells	TA-4: CD8+ PRF1+ cytotoxic	T-15: CD8+ GZMB+/TEMRA	8.7245	5.70157e-23	2.13809e-22	5.88778	12.7678
T cells	TA-4: CD8+ PRF1+ cytotoxic	T-16: CD8+ CD45ROlow/naive	1.63735	0.0629626	0.0795317	0.940254	2.69175
T cells	TA-4: CD8+ PRF1+ cytotoxic	T-17: CD8+ activated/NK-like	2.15749	0.183739	0.218303	0.413179	7.18048
T cells	TA-4: CD8+ PRF1+ cytotoxic	T-18: Proliferating	1.05958	0.839466	0.86023	0.41373	2.27641
T cells	TA-4: CD8+ PRF1+ cytotoxic	T-19: MT-high (low quality)	0.4546	0.0774116	0.0957669	0.145073	1.08888
T cells	TA-4: CD8+ PRF1+ cytotoxic	T-2: CD4+ IL7R+CCR5+ memory	1.03472	0.845893	0.86023	0.686513	1.51058
T cells	TA-4: CD8+ PRF1+ cytotoxic	T-20: CD38+	1.34552	0.302109	0.329574	0.674581	2.44573
T cells	TA-4: CD8+ PRF1+ cytotoxic	T-21: Innate-like	18.1899	1.38097e-64	1.27474e-63	13.3293	24.7861
T cells	TA-4: CD8+ PRF1+ cytotoxic	T-22: Vdelta1	1.89065	0.0121851	0.0174072	1.11628	3.04504
T cells	TA-4: CD8+ PRF1+ cytotoxic	T-23: Vdelta2	2.05622	0.0187961	0.0253431	1.08067	3.63075
T cells	TA-4: CD8+ PRF1+ cytotoxic	T-3: CD4+ Tfh/Tph	0.0660117	4.81384e-19	1.60461e-18	0.0178505	0.170839
T cells	TA-4: CD8+ PRF1+ cytotoxic	T-4: CD4+ naive	0.635161	0.20532	0.232437	0.284872	1.23819
T cells	TA-4: CD8+ PRF1+ cytotoxic	T-5: CD4+ GZMK+ memory	0.426699	0.00179133	0.002721	0.217119	0.76061
T cells	TA-4: CD8+ PRF1+ cytotoxic	T-6: CD4+ memory	0.342165	0.0103814	0.0150092	0.109538	0.815962
T cells	TA-4: CD8+ PRF1+ cytotoxic	T-7: CD4+ Tph	0.231417	0.00054742	0.000875872	0.0623117	0.603477
T cells	TA-4: CD8+ PRF1+ cytotoxic	T-8: CD4+ CD25-high Treg	0.0807859	3.59746e-08	7.44302e-08	0.00971358	0.295551
T cells	TA-4: CD8+ PRF1+ cytotoxic	T-9: CD4+ CD25-low Treg	0.100785	2.75403e-06	5.24578e-06	0.0120921	0.369314
Stromal	SA-0: CXCL12+ HLA-DRhi sublining	F-0: PRG4+ CLIC5+ lining	0.101324	0	0	0.0913341	0.112374
Stromal	SA-0: CXCL12+ HLA-DRhi sublining	F-1: PRG4+ lining	0.15915	7.9576e-20	1.51573e-19	0.0928199	0.258712
Stromal	SA-0: CXCL12+ HLA-DRhi sublining	F-2: CD34+ sublining	0.197781	3.75489e-56	1.15535e-55	0.154879	0.250179
Stromal	SA-0: CXCL12+ HLA-DRhi sublining	F-3: POSTN+ sublining	16.6586	4.29544e-131	2.14772e-130	12.1078	23.474
Stromal	SA-0: CXCL12+ HLA-DRhi sublining	F-4: DKK3+ sublining	0.307914	1.29333e-10	1.98973e-10	0.201252	0.459079
Stromal	SA-0: CXCL12+ HLA-DRhi sublining	F-5: CD74-hi sublining	13.1733	1.28867e-52	3.43644e-52	8.38663	21.745
Stromal	SA-0: CXCL12+ HLA-DRhi sublining	F-6: CXCL12+ SFRP1+ sublining	25.4808	0	0	21.5668	30.2479
Stromal	SA-0: CXCL12+ HLA-DRhi sublining	F-7: NOTCH3+ sublining	2.65168	9.96471e-19	1.81177e-18	2.10916	3.34936
Stromal	SA-0: CXCL12+ HLA-DRhi sublining	F-8: RSPO3+ intermediate	4.17285	2.08218e-09	2.87197e-09	2.46863	7.37635
Stromal	SA-0: CXCL12+ HLA-DRhi sublining	Mu-0: Mural	0.0900102	2.93753e-49	7.34381e-49	0.0553948	0.139491
Stromal	SA-1: PRG4+ lining	F-0: PRG4+ CLIC5+ lining	56.0663	0	0	48.407	64.9812
Stromal	SA-1: PRG4+ lining	F-1: PRG4+ lining	7.83493	1.4871e-29	3.30466e-29	5.10202	12.4701
Stromal	SA-1: PRG4+ lining	F-2: CD34+ sublining	0.0192625	3.81836e-115	1.52735e-114	0.00827177	0.0382929
Stromal	SA-1: PRG4+ lining	F-3: POSTN+ sublining	0.00722383	9.7213e-123	4.32058e-122	0.00148012	0.0213077
Stromal	SA-1: PRG4+ lining	F-4: DKK3+ sublining	1.20651	0.278865	0.278865	0.861185	1.6849
Stromal	SA-1: PRG4+ lining	F-5: CD74-hi sublining	0.116051	3.67287e-31	8.64206e-31	0.0674027	0.188154
Stromal	SA-1: PRG4+ lining	F-6: CXCL12+ SFRP1+ sublining	0.0100383	0	0	0.0063088	0.0151123
Stromal	SA-1: PRG4+ lining	F-7: NOTCH3+ sublining	0.00384405	1.75736e-81	6.39041e-81	0.000103608	0.0215376
Stromal	SA-1: PRG4+ lining	F-8: RSPO3+ intermediate	0.429496	0.000755837	0.000944796	0.24297	0.726022
Stromal	SA-1: PRG4+ lining	Mu-0: Mural	0.0344048	5.23021e-55	1.49435e-54	0.013665	0.0719436
Stromal	SA-2: CD34+ MFAP5+ sublining	F-0: PRG4+ CLIC5+ lining	0.103518	6.3444e-141	3.62537e-140	0.0817358	0.129728
Stromal	SA-2: CD34+ MFAP5+ sublining	F-1: PRG4+ lining	0.326582	0.00252906	0.00289035	0.117638	0.730635
Stromal	SA-2: CD34+ MFAP5+ sublining	F-2: CD34+ sublining	84.6007	0	0	66.1712	108.763
Stromal	SA-2: CD34+ MFAP5+ sublining	F-3: POSTN+ sublining	0.591652	0.00140085	0.001698	0.410838	0.830239
Stromal	SA-2: CD34+ MFAP5+ sublining	F-4: DKK3+ sublining	4.62672	1.30514e-15	2.26981e-15	3.22637	6.5721
Stromal	SA-2: CD34+ MFAP5+ sublining	F-5: CD74-hi sublining	0.0673681	6.0448e-10	8.95526e-10	0.00808612	0.246821
Stromal	SA-2: CD34+ MFAP5+ sublining	F-6: CXCL12+ SFRP1+ sublining	0.522234	9.41451e-13	1.50632e-12	0.429555	0.631337
Stromal	SA-2: CD34+ MFAP5+ sublining	F-7: NOTCH3+ sublining	3.78327	7.98958e-24	1.59792e-23	2.95608	4.81732
Stromal	SA-2: CD34+ MFAP5+ sublining	F-8: RSPO3+ intermediate	0	0.000123205	0.000158974	0	0.366179
Stromal	SA-2: CD34+ MFAP5+ sublining	Mu-0: Mural	0.0271874	8.87079e-14	1.47847e-13	0.000689159	0.152988
Stromal	SA-3: MCAM+ mural	F-0: PRG4+ CLIC5+ lining	0.0642995	4.79638e-58	1.59879e-57	0.0368755	0.10506
Stromal	SA-3: MCAM+ mural	F-1: PRG4+ lining	0.1699	0.0466742	0.0504586	0.00426347	0.968029
Stromal	SA-3: MCAM+ mural	F-2: CD34+ sublining	0	1.02943e-09	1.47061e-09	0	0.165197
Stromal	SA-3: MCAM+ mural	F-3: POSTN+ sublining	0.0452185	4.0476e-08	5.39681e-08	0.00114246	0.254826
Stromal	SA-3: MCAM+ mural	F-4: DKK3+ sublining	0	0.00686198	0.00762442	0	0.648969
Stromal	SA-3: MCAM+ mural	F-5: CD74-hi sublining	0.108795	0.00239389	0.00281634	0.00273793	0.616764
Stromal	SA-3: MCAM+ mural	F-6: CXCL12+ SFRP1+ sublining	0.0794541	4.93952e-27	1.0399e-26	0.0338928	0.159001
Stromal	SA-3: MCAM+ mural	F-7: NOTCH3+ sublining	0.592701	0.192187	0.197115	0.251471	1.19652
Stromal	SA-3: MCAM+ mural	F-8: RSPO3+ intermediate	0	0.0765614	0.0805909	0	1.18941
Stromal	SA-3: MCAM+ mural	Mu-0: Mural	1907.65	0	0	1204.71	4075.4
Myeloid	MA-0: F13A1+ MARCKS+ TRM	M-0: MERTK+ SELENOP+ LYVE1+	1.11076	0.271792	0.301991	0.918856	1.33851
Myeloid	MA-0: F13A1+ MARCKS+ TRM	M-1: MERTK+ SELENOP+ LYVE1-	4.74703	2.13451e-105	2.98831e-104	4.11963	5.4719
Myeloid	MA-0: F13A1+ MARCKS+ TRM	M-10: DC2	0.387911	1.16939e-25	4.54763e-25	0.317689	0.47089
Myeloid	MA-0: F13A1+ MARCKS+ TRM	M-11: DC4	0.0855896	0.000711213	0.00108228	0.00210959	0.51022
Myeloid	MA-0: F13A1+ MARCKS+ TRM	M-12: DC1	0.356699	0.00286174	0.00400644	0.147588	0.746577
Myeloid	MA-0: F13A1+ MARCKS+ TRM	M-14: LAMP3+	1.28597	0.440779	0.474685	0.68129	2.3292
Myeloid	MA-0: F13A1+ MARCKS+ TRM	M-2: MERTK+ S100A8+	0.148891	2.81896e-13	6.57758e-13	0.0667956	0.290236
Myeloid	MA-0: F13A1+ MARCKS+ TRM	M-3: MERTK+ HBEGF+	0.103885	7.13111e-17	1.99671e-16	0.0411399	0.218893
Myeloid	MA-0: F13A1+ MARCKS+ TRM	M-4: SPP1+	0.23557	1.3287e-29	5.81306e-29	0.171033	0.318062
Myeloid	MA-0: F13A1+ MARCKS+ TRM	M-5: C1QA+	2.01937	2.43357e-07	4.25875e-07	1.54217	2.63465
Myeloid	MA-0: F13A1+ MARCKS+ TRM	M-6: STAT1+ CXCL10+	2.5418	0.000839413	0.00122414	1.42803	4.48815
Myeloid	MA-0: F13A1+ MARCKS+ TRM	M-7: IL1B+ FCN1+	0.247853	5.32842e-42	2.86915e-41	0.193671	0.313808
Myeloid	MA-0: F13A1+ MARCKS+ TRM	M-8: PLCG2+	3.41119	7.00002e-25	2.57896e-24	2.69541	4.31869
Myeloid	MA-0: F13A1+ MARCKS+ TRM	M-9: DC3	7.60798	6.22372e-18	1.81525e-17	4.58534	13.0088
Myeloid	MA-1: FCN1+ SAMSN1+ infiltrating monocytes	M-0: MERTK+ SELENOP+ LYVE1+	0.0158014	1.7707e-79	1.54936e-78	0.00430968	0.0407662
Myeloid	MA-1: FCN1+ SAMSN1+ infiltrating monocytes	M-1: MERTK+ SELENOP+ LYVE1-	0.202225	1.13839e-58	7.24432e-58	0.158455	0.255327
Myeloid	MA-1: FCN1+ SAMSN1+ infiltrating monocytes	M-10: DC2	0.400307	4.75858e-24	1.6655e-23	0.328006	0.485749
Myeloid	MA-1: FCN1+ SAMSN1+ infiltrating monocytes	M-11: DC4	110.067	8.71929e-21	2.77432e-20	18.5105	4371.29
Myeloid	MA-1: FCN1+ SAMSN1+ infiltrating monocytes	M-12: DC1	0.040882	3.26028e-08	6.00579e-08	0.00102476	0.235437
Myeloid	MA-1: FCN1+ SAMSN1+ infiltrating monocytes	M-14: LAMP3+	0.110586	3.34709e-05	5.44875e-05	0.0130617	0.419904
Myeloid	MA-1: FCN1+ SAMSN1+ infiltrating monocytes	M-2: MERTK+ S100A8+	0.0159868	9.52746e-22	3.17582e-21	0.000407718	0.0905081
Myeloid	MA-1: FCN1+ SAMSN1+ infiltrating monocytes	M-3: MERTK+ HBEGF+	0.36588	1.0403e-06	1.77612e-06	0.222738	0.57417
Myeloid	MA-1: FCN1+ SAMSN1+ infiltrating monocytes	M-4: SPP1+	1.29674	0.00721111	0.00970726	1.07024	1.56661
Myeloid	MA-1: FCN1+ SAMSN1+ infiltrating monocytes	M-5: C1QA+	1.24671	0.136016	0.164157	0.930079	1.65694
Myeloid	MA-1: FCN1+ SAMSN1+ infiltrating monocytes	M-6: STAT1+ CXCL10+	0.767157	0.529348	0.55305	0.356309	1.51479
Myeloid	MA-1: FCN1+ SAMSN1+ infiltrating monocytes	M-7: IL1B+ FCN1+	22.5455	0	0	18.8752	27.0328
Myeloid	MA-1: FCN1+ SAMSN1+ infiltrating monocytes	M-8: PLCG2+	1.27003	0.0698243	0.0872804	0.977517	1.63948
Myeloid	MA-1: FCN1+ SAMSN1+ infiltrating monocytes	M-9: DC3	0.391539	0.00527206	0.00723616	0.171455	0.789403
Myeloid	MA-2: LYVE1+ TIMD4+ TRM	M-0: MERTK+ SELENOP+ LYVE1+	18.0486	4.46383e-224	1.04156e-222	14.9184	21.8939
Myeloid	MA-2: LYVE1+ TIMD4+ TRM	M-1: MERTK+ SELENOP+ LYVE1-	1.13446	0.140634	0.166854	0.956282	1.34241
Myeloid	MA-2: LYVE1+ TIMD4+ TRM	M-10: DC2	0.00333399	2.85003e-100	3.32504e-99	9.11394e-05	0.0186419
Myeloid	MA-2: LYVE1+ TIMD4+ TRM	M-11: DC4	0	0.00157444	0.00224921	0	0.482651
Myeloid	MA-2: LYVE1+ TIMD4+ TRM	M-12: DC1	0.770678	0.546105	0.562167	0.365128	1.47987
Myeloid	MA-2: LYVE1+ TIMD4+ TRM	M-14: LAMP3+	0	1.613e-05	2.68833e-05	0	0.297702
Myeloid	MA-2: LYVE1+ TIMD4+ TRM	M-2: MERTK+ S100A8+	17.6249	1.33955e-71	1.04187e-70	12.3137	25.6953
Myeloid	MA-2: LYVE1+ TIMD4+ TRM	M-3: MERTK+ HBEGF+	2.84934	4.14444e-11	8.05863e-11	2.09613	3.85326
Myeloid	MA-2: LYVE1+ TIMD4+ TRM	M-4: SPP1+	0.318633	3.69161e-16	9.93895e-16	0.227173	0.437303
Myeloid	MA-2: LYVE1+ TIMD4+ TRM	M-5: C1QA+	0.908521	0.618721	0.627688	0.634064	1.27631
Myeloid	MA-2: LYVE1+ TIMD4+ TRM	M-6: STAT1+ CXCL10+	0.350298	0.0340717	0.043364	0.0917078	0.956328
Myeloid	MA-2: LYVE1+ TIMD4+ TRM	M-7: IL1B+ FCN1+	0.0153879	9.34304e-83	9.34304e-82	0.00419259	0.0397045
Myeloid	MA-2: LYVE1+ TIMD4+ TRM	M-8: PLCG2+	0.241511	7.30941e-12	1.59893e-11	0.138171	0.395597
Myeloid	MA-2: LYVE1+ TIMD4+ TRM	M-9: DC3	0	1.76917e-07	3.17543e-07	0	0.211849
Myeloid	MA-3: CD1C+ AFF3+ DC	M-0: MERTK+ SELENOP+ LYVE1+	0.00502685	1.08706e-68	7.60943e-68	0.000133239	0.028141
Myeloid	MA-3: CD1C+ AFF3+ DC	M-1: MERTK+ SELENOP+ LYVE1-	0.480585	2.2903e-15	5.72576e-15	0.393414	0.583767
Myeloid	MA-3: CD1C+ AFF3+ DC	M-10: DC2	28.8787	0	0	24.2582	34.4409
Myeloid	MA-3: CD1C+ AFF3+ DC	M-11: DC4	0	0.000530044	0.000824513	0	0.418397
Myeloid	MA-3: CD1C+ AFF3+ DC	M-12: DC1	4.83906	4.70165e-11	8.89501e-11	2.98066	7.90189
Myeloid	MA-3: CD1C+ AFF3+ DC	M-14: LAMP3+	6.36643	1.40463e-11	2.89189e-11	3.61496	11.4403
Myeloid	MA-3: CD1C+ AFF3+ DC	M-2: MERTK+ S100A8+	0.0830394	1.19757e-13	2.89068e-13	0.0223377	0.217029
Myeloid	MA-3: CD1C+ AFF3+ DC	M-3: MERTK+ HBEGF+	0.155019	1.3683e-11	2.89189e-11	0.0657984	0.312876
Myeloid	MA-3: CD1C+ AFF3+ DC	M-4: SPP1+	0.192429	8.24757e-29	3.39606e-28	0.129607	0.276752
Myeloid	MA-3: CD1C+ AFF3+ DC	M-5: C1QA+	0.200559	2.65368e-12	5.99218e-12	0.10484	0.351225
Myeloid	MA-3: CD1C+ AFF3+ DC	M-6: STAT1+ CXCL10+	1.08957	0.738975	0.738975	0.52122	2.11183
Myeloid	MA-3: CD1C+ AFF3+ DC	M-7: IL1B+ FCN1+	0.27398	1.92858e-31	9.00006e-31	0.209986	0.352892
Myeloid	MA-3: CD1C+ AFF3+ DC	M-8: PLCG2+	0.289989	3.87994e-11	7.75987e-11	0.180045	0.446286
Myeloid	MA-3: CD1C+ AFF3+ DC	M-9: DC3	0.765761	0.481606	0.510794	0.38607	1.40745
Myeloid	MA-4: SPP1+ FABP5+ intermediate	M-0: MERTK+ SELENOP+ LYVE1+	0.193725	1.02633e-18	3.12362e-18	0.115037	0.307815
Myeloid	MA-4: SPP1+ FABP5+ intermediate	M-1: MERTK+ SELENOP+ LYVE1-	0.675702	0.000453516	0.000721503	0.534869	0.846861
Myeloid	MA-4: SPP1+ FABP5+ intermediate	M-10: DC2	0.0745606	9.87372e-46	5.75967e-45	0.0393061	0.129104
Myeloid	MA-4: SPP1+ FABP5+ intermediate	M-11: DC4	0	0.0178526	0.0231423	0	0.789184
Myeloid	MA-4: SPP1+ FABP5+ intermediate	M-12: DC1	1.69996	0.103595	0.127222	0.873004	3.09585
Myeloid	MA-4: SPP1+ FABP5+ intermediate	M-14: LAMP3+	0.405445	0.149251	0.174126	0.080856	1.25525
Myeloid	MA-4: SPP1+ FABP5+ intermediate	M-2: MERTK+ S100A8+	1.32319	0.204074	0.232388	0.844704	2.00664
Myeloid	MA-4: SPP1+ FABP5+ intermediate	M-3: MERTK+ HBEGF+	6.50771	1.35326e-31	6.76631e-31	4.80661	8.78606
Myeloid	MA-4: SPP1+ FABP5+ intermediate	M-4: SPP1+	13.0205	3.62416e-146	6.34228e-145	10.7131	15.8354
Myeloid	MA-4: SPP1+ FABP5+ intermediate	M-5: C1QA+	0.827275	0.429621	0.469898	0.524674	1.25609
Myeloid	MA-4: SPP1+ FABP5+ intermediate	M-6: STAT1+ CXCL10+	0.421209	0.20583	0.232388	0.0839034	1.30668
Myeloid	MA-4: SPP1+ FABP5+ intermediate	M-7: IL1B+ FCN1+	0.332519	1.66783e-15	4.324e-15	0.23883	0.453386
Myeloid	MA-4: SPP1+ FABP5+ intermediate	M-8: PLCG2+	0.584874	0.00990086	0.0130766	0.365791	0.896075
Myeloid	MA-4: SPP1+ FABP5+ intermediate	M-9: DC3	0.0928375	0.000740677	0.00110314	0.00232111	0.534641
B/plasma	BA-0: CREB3L2+ plasma	B-0: CD24+CD27+CD11b+ switched memory	0.15995	2.63962e-24	9.05013e-24	0.0977885	0.24941
B/plasma	BA-0: CREB3L2+ plasma	B-1: CD24++CD27+IgM+ unswitched memory	0.141664	4.26328e-15	9.30171e-15	0.0664449	0.268502
B/plasma	BA-0: CREB3L2+ plasma	B-2: IgM+IgD+TCL1A+ naive	0.0817268	9.30209e-32	4.0591e-31	0.0400828	0.149675
B/plasma	BA-0: CREB3L2+ plasma	B-3: IgM+IgD+CD1c+ MZ-like	0.0734005	3.87729e-15	8.86237e-15	0.0196563	0.192959
B/plasma	BA-0: CREB3L2+ plasma	B-5: CD11c+LAMP1+ ABC	0.0332495	2.67347e-10	4.93563e-10	0.000835632	0.190794
B/plasma	BA-0: CREB3L2+ plasma	B-6: IgM+ plasma	2.47217	1.44465e-08	2.31145e-08	1.80017	3.38177
B/plasma	BA-0: CREB3L2+ plasma	B-7: HLA-DR+IgG+ plasmablast	3.70718	4.8507e-16	1.29352e-15	2.6918	5.10445
B/plasma	BA-0: CREB3L2+ plasma	B-8: IgG1+IgG3+ plasma	6.87378	4.86261e-70	2.33405e-68	5.50254	8.60177
B/plasma	BA-1: CD27+ plasma	B-0: CD24+CD27+CD11b+ switched memory	0.0912905	5.08797e-30	1.87863e-29	0.0463209	0.163324
B/plasma	BA-1: CD27+ plasma	B-1: CD24++CD27+IgM+ unswitched memory	0.0145816	3.27693e-23	1.04862e-22	0.000371968	0.0826745
B/plasma	BA-1: CD27+ plasma	B-2: IgM+IgD+TCL1A+ naive	0.0156025	6.21937e-40	3.317e-39	0.00187822	0.0571688
B/plasma	BA-1: CD27+ plasma	B-3: IgM+IgD+CD1c+ MZ-like	0.0806596	1.02676e-13	2.14281e-13	0.0216121	0.212128
B/plasma	BA-1: CD27+ plasma	B-5: CD11c+LAMP1+ ABC	0	6.37745e-11	1.22447e-10	0	0.13604
B/plasma	BA-1: CD27+ plasma	B-6: IgM+ plasma	6.13094	2.80525e-31	1.1221e-30	4.48286	8.40962
B/plasma	BA-1: CD27+ plasma	B-7: HLA-DR+IgG+ plasmablast	2.4298	1.44487e-07	2.23721e-07	1.74153	3.37166
B/plasma	BA-1: CD27+ plasma	B-8: IgG1+IgG3+ plasma	6.56772	1.83115e-64	4.39476e-63	5.23906	8.24993
B/plasma	BA-2: TOX+ PDE4D+ switched memory B	B-0: CD24+CD27+CD11b+ switched memory	6.42231	1.90043e-51	1.82441e-50	5.02248	8.22273
B/plasma	BA-2: TOX+ PDE4D+ switched memory B	B-1: CD24++CD27+IgM+ unswitched memory	1.51861	0.0120606	0.0144727	1.08098	2.11015
B/plasma	BA-2: TOX+ PDE4D+ switched memory B	B-2: IgM+IgD+TCL1A+ naive	1.74622	3.88853e-05	5.65605e-05	1.33631	2.27133
B/plasma	BA-2: TOX+ PDE4D+ switched memory B	B-3: IgM+IgD+CD1c+ MZ-like	0.536616	0.00849228	0.010452	0.314733	0.871149
B/plasma	BA-2: TOX+ PDE4D+ switched memory B	B-5: CD11c+LAMP1+ ABC	2.15743	0.000881375	0.00117517	1.34846	3.39219
B/plasma	BA-2: TOX+ PDE4D+ switched memory B	B-6: IgM+ plasma	0.0587492	3.06771e-15	7.36251e-15	0.0119585	0.175702
B/plasma	BA-2: TOX+ PDE4D+ switched memory B	B-7: HLA-DR+IgG+ plasmablast	0.275873	7.3217e-07	1.09826e-06	0.138443	0.500745
B/plasma	BA-2: TOX+ PDE4D+ switched memory B	B-8: IgG1+IgG3+ plasma	0.0209113	5.50585e-54	8.80935e-53	0.00563943	0.0543508
B/plasma	BA-3: FCER2+ IGHD+ naive B	B-0: CD24+CD27+CD11b+ switched memory	1.35857	0.0319807	0.0356994	1.02036	1.79596
B/plasma	BA-3: FCER2+ IGHD+ naive B	B-1: CD24++CD27+IgM+ unswitched memory	1.17259	0.394991	0.403395	0.800961	1.68577
B/plasma	BA-3: FCER2+ IGHD+ naive B	B-2: IgM+IgD+TCL1A+ naive	7.0993	1.03988e-51	1.24786e-50	5.48734	9.19282
B/plasma	BA-3: FCER2+ IGHD+ naive B	B-3: IgM+IgD+CD1c+ MZ-like	2.90108	3.78252e-09	6.48433e-09	2.03393	4.10645
B/plasma	BA-3: FCER2+ IGHD+ naive B	B-5: CD11c+LAMP1+ ABC	0.205316	0.000230937	0.000326029	0.0544401	0.548659
B/plasma	BA-3: FCER2+ IGHD+ naive B	B-6: IgM+ plasma	0.0227542	2.082e-15	5.25978e-15	0.000576014	0.129201
B/plasma	BA-3: FCER2+ IGHD+ naive B	B-7: HLA-DR+IgG+ plasmablast	0.127871	8.20833e-10	1.45926e-09	0.0407308	0.30726
B/plasma	BA-3: FCER2+ IGHD+ naive B	B-8: IgG1+IgG3+ plasma	0.0249499	8.71169e-46	5.97373e-45	0.00673506	0.0649012
B/plasma	BA-4: CD24+ MAST4+ unswitched memory B	B-0: CD24+CD27+CD11b+ switched memory	0.994988	1	1	0.718478	1.36102
B/plasma	BA-4: CD24+ MAST4+ unswitched memory B	B-1: CD24++CD27+IgM+ unswitched memory	7.91398	2.62656e-39	1.26075e-38	5.81352	10.7846
B/plasma	BA-4: CD24+ MAST4+ unswitched memory B	B-2: IgM+IgD+TCL1A+ naive	1.56667	0.00292467	0.00379417	1.15875	2.1014
B/plasma	BA-4: CD24+ MAST4+ unswitched memory B	B-3: IgM+IgD+CD1c+ MZ-like	4.73899	4.47638e-18	1.26392e-17	3.34744	6.68356
B/plasma	BA-4: CD24+ MAST4+ unswitched memory B	B-5: CD11c+LAMP1+ ABC	0.308781	0.00478938	0.00604974	0.0971981	0.755434
B/plasma	BA-4: CD24+ MAST4+ unswitched memory B	B-6: IgM+ plasma	0.0269984	6.42735e-13	1.28547e-12	0.000682202	0.153452
B/plasma	BA-4: CD24+ MAST4+ unswitched memory B	B-7: HLA-DR+IgG+ plasmablast	0.120424	9.91661e-09	1.64137e-08	0.0322291	0.317239
B/plasma	BA-4: CD24+ MAST4+ unswitched memory B	B-8: IgG1+IgG3+ plasma	0.0147734	1.45462e-41	8.7277e-41	0.00177823	0.0541439
B/plasma	BA-5: ITGAX+ ABC	B-0: CD24+CD27+CD11b+ switched memory	1.64078	0.0166508	0.0194936	1.07184	2.46466
B/plasma	BA-5: ITGAX+ ABC	B-1: CD24++CD27+IgM+ unswitched memory	0.386768	0.0188211	0.0215098	0.13778	0.879232
B/plasma	BA-5: ITGAX+ ABC	B-2: IgM+IgD+TCL1A+ naive	0.665359	0.130505	0.136179	0.370655	1.12684
B/plasma	BA-5: ITGAX+ ABC	B-3: IgM+IgD+CD1c+ MZ-like	1.73235	0.0484477	0.0516776	0.952317	2.98239
B/plasma	BA-5: ITGAX+ ABC	B-5: CD11c+LAMP1+ ABC	32.8266	2.52206e-46	2.01765e-45	20.3417	53.4588
B/plasma	BA-5: ITGAX+ ABC	B-6: IgM+ plasma	0.140786	0.000315866	0.000433188	0.0167439	0.525761
B/plasma	BA-5: ITGAX+ ABC	B-7: HLA-DR+IgG+ plasmablast	0.397297	0.0377987	0.041235	0.125302	0.968958
B/plasma	BA-5: ITGAX+ ABC	B-8: IgG1+IgG3+ plasma	0	5.51022e-19	1.65306e-18	0	0.0721892
Endothelial	EA-0: SELP+ venular	E-0: SPARC+ capillary	0.308271	6.77731e-24	2.71092e-23	0.242619	0.390949
Endothelial	EA-0: SELP+ venular	E-1: LIFR+ venular	9.62561	7.39195e-51	4.92797e-50	6.6771	14.2097
Endothelial	EA-0: SELP+ venular	E-2: ICAM1+ venular	2.89693	6.53211e-07	1.18766e-06	1.8234	4.77354
Endothelial	EA-0: SELP+ venular	E-3: NOTCH4+ arteriolar	0.366671	1.55943e-11	3.4654e-11	0.270848	0.495453
Endothelial	EA-0: SELP+ venular	E-4: Lymphatic	0.277929	0.00158106	0.00233957	0.108279	0.665298
Endothelial	EA-1: RGCC+ capillary	E-0: SPARC+ capillary	10.4579	3.94569e-65	3.94569e-64	7.69392	14.348
Endothelial	EA-1: RGCC+ capillary	E-1: LIFR+ venular	0.120483	1.0078e-32	5.03902e-32	0.0746189	0.186713
Endothelial	EA-1: RGCC+ capillary	E-2: ICAM1+ venular	0.547823	0.0124836	0.0156045	0.324947	0.886954
Endothelial	EA-1: RGCC+ capillary	E-3: NOTCH4+ arteriolar	0.294619	4.40374e-09	8.80748e-09	0.177141	0.469029
Endothelial	EA-1: RGCC+ capillary	E-4: Lymphatic	0	0.0016377	0.00233957	0	0.472057
Endothelial	EA-2: SEMA3G+ arteriolar	E-0: SPARC+ capillary	0.0957428	1.3196e-15	3.77028e-15	0.0372272	0.207006
Endothelial	EA-2: SEMA3G+ arteriolar	E-1: LIFR+ venular	0.0554768	1.02955e-14	2.57389e-14	0.0112068	0.168293
Endothelial	EA-2: SEMA3G+ arteriolar	E-2: ICAM1+ venular	0	8.22691e-06	1.37115e-05	0	0.280133
Endothelial	EA-2: SEMA3G+ arteriolar	E-3: NOTCH4+ arteriolar	85.3581	9.52821e-73	1.90564e-71	42.9995	187.66
Endothelial	EA-2: SEMA3G+ arteriolar	E-4: Lymphatic	0	0.257724	0.303204	0	1.78796
Endothelial	EA-3: PROX1+ lymphatic	E-0: SPARC+ capillary	0.351624	0.00592735	0.00790313	0.139526	0.781649
Endothelial	EA-3: PROX1+ lymphatic	E-1: LIFR+ venular	0.66351	0.31395	0.330473	0.288157	1.39933
Endothelial	EA-3: PROX1+ lymphatic	E-2: ICAM1+ venular	0.42305	0.307034	0.330473	0.0490116	1.6624
Endothelial	EA-3: PROX1+ lymphatic	E-3: NOTCH4+ arteriolar	0.678306	0.528962	0.528962	0.205771	1.75726
Endothelial	EA-3: PROX1+ lymphatic	E-4: Lymphatic	97.2682	1.32854e-21	4.42846e-21	37.0251	271.958

### Sheet: Table S5
Supplementary Table S5. RA risk variants from Ishigaki, Sakaue, Terao, et al., Nat Genet, 2022 that overlap our trimmed peaks. SCENT genes are the SNP's best guess target gene from our sister study (Sakaue et al., medRxiv, 2022). TF motifs from ArchR's JASPAR2020 motif set (Granja et al., Nat Genet., 2021; Castro-Mondragon, NAR, 2022). Peak class accessibility determined by scaled mean normalized…
SNP rsID	SNP chr	SNP start	SNP stop	SNP PIP	SCENT gene	SNP overlapping TF motif	Peak chr	Peak start	Peak stop	Peak class accessibility
rs11209051	chr1	67333211	67333212	0.13876	IL12RB2, SERBP1	NA	chr1	67333106	67333306	TA-0, TA-4, TA-2, TA-3
rs798000	chr1	116738073	116738074	0.999945	CD2	IRF1, STAT1/2,MEF2A, MEF2C, ZNF384	chr1	116737968	116738168	TA-0, TA-1, TA-2, TA-3
rs734094	chr11	2301989	2301990	0.40815	LSP1	ZBTB7A, ELF2	chr11	2301916	2302116	TA-4, MA-1, MA-3
rs911760	chr9	5438434	5438435	0.224098	NA	NA	chr9	5438284	5438484	TA-4, TA-1, BA-4, BA-5, BA-1
rs663743	chr11	64340262	64340263	0.207474	NA	ESR1	chr11	64340084	64340284	BA-3, BA-4, BA-2, BA-5
rs3784099	chr14	68283209	68283210	0.106061	RAD51B	ZNF382, HOXA10, HOXB13, HOXD3, CDX1, CDX2, CDX4	chr14	68283072	68283272	TA-1, TA-2, BA-3, BA-4, BA-2
rs4840568	chr8	11493509	11493510	0.115862	CTSB	NA	chr8	11493501	11493701	BA-3, BA-4, BA-2, BA-5
rs9927316	chr16	85982794	85982795	0.536049	NA	KLF2, KLF4, KLF5, KLF15, ZNF740	chr16	85982638	85982838	MA-0, MA-2, MA-4, MA-1, MA-3
rs72798636	chr5	134506252	134506253	0.125715	JADE2, PCBD2	HIC2	chr5	134506244	134506444	EA-2, EA-0, EA-1, SA-1
rs71508903	chr10	62020111	62020112	0.125531	NA	NA	chr10	62020060	62020260	EA-2, EA-3, EA-0, EA-1
rs7441808	chr4	26088752	26088753	0.140433	RBPJ	NA	chr4	26088619	26088819	TA-2, SA-2
